# Microtubule attachment and centromeric tension shape the protein architecture of the human kinetochore

**DOI:** 10.1101/2020.02.11.944694

**Authors:** Alexander A. Kukreja, Sisira Kavuri, Ajit. P Joglekar

## Abstract

The nanoscale protein architecture of the kinetochore, a complex protein machine, plays an integral role in the molecular mechanisms underlying its functions in chromosome segregation. However, defining this architecture in human cells remains challenging because of the large size and compositional complexity of the kinetochore. Here, we use Förster Resonance Energy Transfer to reveal the architecture of individual kinetochore-microtubule attachments in human cells. We find that the microtubule-binding domains of the Ndc80 complex cluster at the microtubule plus-end. This clustering occurs only after microtubule attachment, and it increases proportionally with centromeric tension. Surprisingly, this clustering is independent of the organization and number of centromeric receptors for Ndc80. Moreover, Ndc80 clustering is similar in yeast and human kinetochores despite significant differences in their centromeric organizations. These and other data suggest that the microtubule-binding interface of the human kinetochore behaves like a flexible “lawn” despite being nucleated by repeating biochemical subunits.
