## Supplementary Table 1 for "Microtubule attachment and centromeric tension shape the protein architecture of the human kinetochore"

### Sheet: Metaphase Cells
	Protein Pair	GFP Signal (Avg ± S.D.)	mCh Signal (Avg ± S.D.)	Sensitized Emission (Avg ± S.E.M.)	Proximity Ratio* (Avg ± S.E.M.)	n	Max Proximity Ratio** (Avg ± S.E.M.)	n**
Ndc80 Complex	N-Nuf2 N-Nuf2	12567 ± 4697	5391 ± 2067	591 ± 23.4	0.55 ± 0.02	761	0.70 ± 0.04	222		**These values are averaged for all data points with an mCh:GFP ratio between 1-2. This is only done for FRET pairs where the same protein is expressed with GFP and mCh
	N-Nuf2 Hec1-C	24633 ± 1878	10741 ± 762	451 ± 68.4	0.12 ± 0.03	93	n/a	n/a
	N-Nuf2 Nuf2-C	12940 ± 4532	5230 ± 2011	90.7 ± 35.3	0.09 ± 0.03	296	0.22 ± 0.06	94
	N-Nuf2 Spc25-C	24643 ± 1815	10874 ± 836	80.6 ± 30.4	0.04 ± 0.01	241	n/a	n/a
	Nuf2-C Nuf2-C	11971 ± 5362	5546 ± 2351	591 ± 26.3	0.57 ± 0.03	307	0.71 ± 0.05	54
	Spc25-C Hec1-C	24767 ± 2016	10914 ± 866	888 ± 54.6	0.41 ± 0.03	224	n/a	n/a
	Spc25-C Nuf2-C	25017 ± 1751	10930 ± 823	754 ± 45.5	0.35 ± 0.02	262	n/a	n/a
	Spc25-C Spc25-C	11748 ± 4904	5759 ± 2170	365 ± 25.3	0.35 ± 0.02	722	0.44 ± 0.05	155
	Spc25-C Spc24-C	24595 ± 1727	10872 ± 810	2823 ± 161.1	1.32 ± 0.08	96	n/a	n/a
Mis12 Complex	Mis12-C Mis12-C	8454 ± 3572	2930 ± 1571	60.0 ± 17.3	0.10 ± 0.03	503	0.12 ± 0.07	61
	N-Mis12 Mis12-C	7993 ± 2204	3204 ± 968	20.6 ± 31.1	0.04 ± 0.05	235	0.13 ± 0.07	104
	N-Mis12 N-Mis12	8355 ± 2783	3071 ± 1195	26.9 ± 26.4	0.06 ± 0.04	450	0.17 ± 0.07	140
CenpT	N-CenpT N-CenpT	4431 ± 1639	1970 ± 694	-18.6 ± 17.1	-0.04 ± 0.05	793	-0.02 ± 0.08	279
	CenpT-C CenpT-C	4647 ± 1723	1756 ± 720	-2.21 ± 19.7	0.00 ± 0.05	387	0.15 ± 0.14	71
CenpHIKM	CenpI-C CenpI-C	4221 ± 1388	1934 ± 550	26.9 ± 29.3	0.07 ± 0.08	224	0.06 ± 0.11	111
Ndc80 Complex + Mis12 Complex	Spc25-C Mis12-C	20056 ± 5624	8918 ± 2456	1140 ± 72.0	0.65 ± 0.04	141	n/a	n/a
	Spc25-C N-Mis12	15517 ± 1152	10997 ± 830	621 ± 55.1	0.38 ± 0.03	224	n/a	n/a
Ndc80 Complex + CenpT	Spc25-C N-CenpT	8234 ± 1272	11074 ± 868	967 ± 51.7	0.80 ± 0.04	178	n/a	n/a
Mis12 Complex + CenpT	Mis12-C N-CenpT	9606 ± 1214	6582 ± 539	616 ± 36.4	0.62 ± 0.04	176	n/a	n/a
	N-Mis12 N-CenpT	9479 ± 1202	6588 ± 495	295 ± 35.6	0.30 ± 0.04	157	n/a	n/a
	Mis12-C CenpT-C	9429 ± 1302	6317 ± 393	241 ± 40.9	0.25 ± 0.04	80	n/a	n/a
	N-Mis12 CenpT-C	12153 ± 3762	4975 ± 1570	-66.8 ± 41.9	-0.07 ± 0.04	112	n/a	n/a
Ndc80 Complex + CenpHIKM	Hec1-C CenpI-C	15228 ± 7728	8013 ± 3516	50.2 ± 54.3	0.05 ± 0.04	120	n/a	n/a
	Spc25-C CenpI-C	8767 ± 1284	11018 ± 849	19.2 ± 63.1	0.02 ± 0.05	115	n/a	n/a
	Spc25-C CenpH-C	15090 ± 8438	8074 ± 3857	88.4 ± 79.0	0.05 ± 0.06	104	n/a	n/a
	Spc25-C N-CenpI	9083 ± 1487	10879 ± 829	182 ± 54.3	0.15 ± 0.04	100	n/a	n/a
	Spc25-C N-CenpK	8385 ± 1188	11079 ± 804	125 ± 37.4	0.10 ± 0.03	184	n/a	n/a
	Spc25-C N-CenpH	8462 ± 1253	10983 ± 848	188 ± 59.5	0.16 ± 0.05	151	n/a	n/a
Mis12 Complex + CenpHIKM	Mis12-C CenpI-C	8801 ± 1205	6643 ± 540	-105 ± 77.8	-0.10 ± 0.08	61	n/a	n/a
	Mis12-C CenpH-C	10953 ± 3685	5961 ± 1560	-80.2 ± 96.9	-0.07 ± 0.10	110	n/a	n/a
	Mis12-C N-CenpI	9145 ± 1404	6772 ± 584	61.5 ± 67.2	0.06 ± 0.07	87	n/a	n/a
	Mis12-C N-CenpK	8989 ± 1327	6668 ± 556	192 ± 51.8	0.21 ± 0.05	98	n/a	n/a
	N-Mis12 CenpI-C	8828 ± 1245	6708 ± 543	172 ± 67.1	0.18 ± 0.07	54	n/a	n/a
	N-Mis12 CenpH-C	13436 ± 3232	4750 ± 1589	121 ± 55.3	0.12 ± 0.05	182	n/a	n/a
	N-Mis12 N-CenpI	14939 ± 1183	3583 ± 554	103 ± 46.6	0.09 ±0.04	80	n/a	n/a
	N-Mis12 N-CenpK	8940 ± 1334	6562 ± 549	228 ± 81.9	0.25 ± 0.09	58	n/a	n/a
CenpT + CenpHIKM	N-CenpT N-CenpI	9100 ± 1247	3785 ± 568	40.7 ± 36.1	0.05 ± 0.05	303	n/a	n/a
	CenpT-C N-CenpI	9355 ± 1223	3465 ± 454	268 ± 36.1	0.35 ± 0.05	107	n/a	n/a
	N-CenpT CenpI-C	9116 ± 1285	3731 ± 539	52.8 ± 25.0	0.06 ± 0.03	420	n/a	n/a
	CenpT-C CenpI-C	9040 ± 1502	3582 ± 579	71.6 ± 47.7	0.10 ± 0.06	48	n/a	n/a

### Sheet: Nocodazole Cells
	Protein Pair	GFP Signal (Avg ± S.D.)	mCh Signal (Avg ± S.D.)	Sensitized Emission (Avg ± S.E.M.)	Proximity Ratio* (Avg ± S.E.M.)	n	Max Proximity Ratio** (Avg ± S.E.M.)	n**
Ndc80 Complex	N-Nuf2 N-Nuf2 Metaphase	12567 ± 4697	5391 ± 2067	591 ± 23.4	0.55 ± 0.02	761	0.70 ± 0.04	222		**These values are averaged for all data points with an mCh:GFP ratio between 1-2. This is only done for FRET pairs where the same protein is expressed with GFP and mCh
	N-Nuf2 N-Nuf2 Nocodazole	16599 ± 7232	7347 ± 3630	202 ± 36.4	0.16 ± 0.03	385	0.26 ± 0.05	132
	N-Nuf2 Hec1-C Metaphase	24633 ± 1878	10741 ± 762	451 ± 68.4	0.12 ± 0.03	93	n/a	n/a
	N-Nuf2 Hec1-C Nocodazole	32837 ± 8532	13422 ± 3582	327 ± 48.1	0.12 ± 0.02	265	n/a	n/a
	N-Nuf2 Spc25-C Metaphase	24643 ± 1815	10874 ± 836	80.6 ± 30.4	0.04 ± 0.01	241	n/a	n/a
	N-Nuf2 Spc25-C Nocodazole	26808 ± 4249	13265 ± 2719	72.2 ± 54.7	0.03 ± 0.02	84	n/a	n/a
	Nuf2-C Nuf2-C Metaphase	11971 ± 5362	5546 ± 2351	591 ± 26.3	0.57 ± 0.03	307	0.71 ± 0.05	54
	Nuf2-C Nuf2-C Nocodazole	16328 ± 10461	8688 ± 4312	484 ± 25.4	0.32 ± 0.02	517	0.42 ± 0.04	89
	Spc25-C Hec1-C Metaphase	24767 ± 2016	10914 ± 866	888 ± 54.6	0.41 ± 0.03	224	n/a	n/a
	Spc25-C Hec1-C Nocodazole	34597 ± 10733	15639 ± 4552	824 ± 36.6	0.27 ± 0.01	636	n/a	n/a
	Spc25-C Spc25-C Metaphase	11748 ± 4904	5759 ± 2170	365 ± 25.3	0.35 ± 0.02	722	0.44 ± 0.05	155
	Spc25-C Spc25-C Nocodazole	19549 ± 10871	8406 ± 4387	429 ± 32.9	0.26 ± 0.02	491	0.28 ± 0.05	92
	Spc25-C Spc24-C Metaphase	24595 ± 1727	10872 ± 810	SSS	1.32 ± 0.08	96	n/a	n/a
	Spc25-C Spc24-C Nocodazole	39566 ± 12479	18852 ± 6372	4238 ± 65.2	1.20 ± 0.02	1291	n/a	n/a
Mis12 Complex	Mis12-C Mis12-C Metaphase	8454 ± 3572	2930 ± 1571	60.0 ± 17.3	0.10 ± 0.03	503	0.12 ± 0.07	61
	Mis12-C Mis12-C Nocodazole	12240 ± 6282	11541 ± 5678	110 ± 100	0.11 ± 0.08	255	0.13 ± 0.18	52
	N-Mis12 N-Mis12 Metaphase	8355 ± 2783	3071 ± 1195	26.9 ± 26.4	0.06 ± 0.04	450	0.17 ± 0.07	140
	N-Mis12 N-Mis12 Nocodazole	12733 ± 5711	4454 ± 2093	-24.2 ± 28.3	-0.02 ± 0.03	609	0.04 ± 0.05	248
CenpT	N-CenpT N-CenpT Metaphase	4431 ± 1639	1970 ± 694	-18.6 ± 17.1	-0.04 ± 0.05	793	-0.02 ± 0.08	279
	N-CenpT N-CenpT Nocodazole	6029 ± 2907	2995 ± 1330	-39.0 ± 23.7	-0.07 ± 0.05	543	-0.11 ± 0.08	239
Ndc80 Complex + Mis12 Complex	Spc25-C Mis12-C Metaphase	20056 ± 5624	8918 ± 2456	1140 ± 72.0	0.65 ± 0.04	141	n/a	n/a
	Spc25-C Mis12-C Nocodazole	27709 ± 10985	16781 ± 7241	1057 ± 26.8	0.39 ± 0.01	1378	n/a	n/a
	Spc25-C N-Mis12 Metaphase	15517 ± 1152	10997 ± 830	621 ± 55.1	0.38 ± 0.03	224	n/a	n/a
	Spc25-C N-Mis12 Nocodazole	26313 ± 8252	20253 ± 6701	664 ± 31.1	0.23 ± 0.01	1252	n/a	n/a
Ndc80 Complex + CenpT	Spc25-C N-CenpT Metaphase	8234 ± 1272	11074 ± 868	967 ± 51.7	0.80 ± 0.04	178	n/a	n/a
	Spc25-C N-CenpT Nocodazole	12710 ± 4092	17428 ± 5998	1483 ± 45.2	0.80 ± 0.03	575	n/a	n/a
Mis12 Complex + CenpT	Mis12-C N-CenpT Metaphase	9606 ± 1214	6582 ± 539	616 ± 36.4	0.62 ± 0.04	176	n/a	n/a
	Mis12-C N-CenpT Nocodazole	11851 ± 3733	7745 ± 1606	374 ± 30.0	0.32 ± 0.03	233	n/a	n/a
	N-Mis12 N-CenpT Metaphase	9479 ± 1202	6588 ± 495	295 ± 35.6	0.30 ± 0.04	157	n/a	n/a
	N-Mis12 N-CenpT Nocodazole	12130 ± 3707	7809 ± 1655	209 ± 20.2	0.17 ± 0.02	328	n/a	n/a
	Mis12-C CenpT-C Metaphase	9429 ± 1302	6317 ± 393	241 ± 40.9	0.25 ± 0.04	80	n/a	n/a
	Mis12-C CenpT-C Nocodazole	12935 ± 4001	7592 ± 1452	159 ± 32.3	0.13 ± 0.03	190	n/a	n/a
Ndc80 Complex + CenpHIKM	Hec1-C CenpI-C Metaphase	15228 ± 7728	8013 ± 3516	50.2 ± 54.3	0.05 ± 0.04	120	n/a	n/a
	Hec1-C CenpI-C Nocodazole	17781 ± 11274	15918 ± 6826	204 ± 22.6	0.10 ± 0.01	850	n/a	n/a
	Spc25-C CenpI-C Metaphase	8767 ± 1284	11018 ± 849	19.2 ± 63.1	0.02 ± 0.05	115	n/a	n/a
	Spc25-C CenpI-C Nocodazole	15309 ± 5895	19970 ± 7468	355 ± 27.7	0.15 ± 0.01	1109	n/a	n/a
Mis12 Complex + CenpHIKM	N-Mis12 N-CenpI Metaphase	14939 ± 1183	3583 ± 554	103 ± 46.6	0.09 ±0.04	80	n/a	n/a
	N-Mis12 N-CenpI Nocodazole	22646 ± 7409	4872 ± 1531	172 ± 34.5	0.12 ± 0.02	160	n/a	n/a

### Sheet: Taxol Cells
	Protein Pair	GFP Signal (Avg ± S.D.)	mCh Signal (Avg ± S.D.)	Sensitized Emission (Avg ± S.E.M.)	Proximity Ratio* (Avg ± S.E.M.)	n	Max Proximity Ratio** (Avg ± S.E.M.)	n**
Ndc80 Complex	N-Nuf2 N-Nuf2 Metaphase	12567 ± 4697	5391 ± 2067	591 ± 23.4	0.55 ± 0.02	761	0.70 ± 0.04	222		**These values are averaged for all data points with an mCh:GFP ratio between 1-2. This is only done for FRET pairs where the same protein is expressed with GFP and mCh
	N-Nuf2 N-Nuf2 Taxol	15633 ± 6185	5649 ± 2522	532 ± 51.5	0.43 ± 0.04	194	0.43 ± 0.07	51
	Spc25-C Spc25-C Metaphase	11748 ± 4904	5759 ± 2170	365 ± 25.3	0.35 ± 0.02	722	0.44 ± 0.05	155
	Spc25-C Spc25-C Taxol	16431 ± 6576	6913 ± 2837	575 ± 28.7	0.41 ± 0.02	695	0.49 ± 0.04	254

### Sheet: ZM447439 Cells
	Protein Pair	GFP Signal (Avg ± S.D.)	mCh Signal (Avg ± S.D.)	Sensitized Emission (Avg ± S.E.M.)	Proximity Ratio* (Avg ± S.E.M.)	n	Max Proximity Ratio** (Avg ± S.E.M.)	n**
Ndc80 Complex	N-Nuf2 N-Nuf2 Metaphase	12567 ± 4697	5391 ± 2067	591 ± 23.4	0.55 ± 0.02	761	0.70 ± 0.04	222		**These values are averaged for all data points with an mCh:GFP ratio between 1-2. This is only done for FRET pairs where the same protein is expressed with GFP and mCh
	N-Nuf2 N-Nuf2 ZM447439	14004 ± 4871	4648 ± 2065	1057 ± 59.7	0.97 ± 0.06	197	1.47 ± 0.14	35
	Spc25-C Spc25-C Metaphase	11748 ± 4904	5759 ± 2170	365 ± 25.3	0.35 ± 0.02	722	0.44 ± 0.05	155
	Spc25-C Spc25-C ZM447439	12410 ± 4718	5527 ± 2131	623 ± 28.0	0.58 ± 0.03	259	0.68 ± 0.05	81

### Sheet: ZM447439+Taxol Cells
	Protein Pair	GFP Signal (Avg ± S.D.)	mCh Signal (Avg ± S.D.)	Sensitized Emission (Avg ± S.E.M.)	Proximity Ratio* (Avg ± S.E.M.)	n	Max Proximity Ratio** (Avg ± S.E.M.)	n**
Ndc80 Complex	N-Nuf2 N-Nuf2 Metaphase	12567 ± 4697	5391 ± 2067	591 ± 23.4	0.55 ± 0.02	761	0.70 ± 0.04	222		**These values are averaged for all data points with an mCh:GFP ratio between 1-2. This is only done for FRET pairs where the same protein is expressed with GFP and mCh
	N-Nuf2 N-Nuf2 ZM447439 + Taxol	16795 ± 7084	5914 ± 2982	924 ± 45.9	0.71 ± 0.04	198	0.77 ± 0.10	33
	Spc25-C Spc25-C Metaphase	11748 ± 4904	5759 ± 2170	365 ± 25.3	0.35 ± 0.02	722	0.44 ± 0.05	155
	Spc25-C Spc25-C ZM447439 + Taxol	16289 ± 5652	6022 ± 2641	726 ± 39.0	0.55 ± 0.03	170	0.69 ± 0.06	52

### Sheet: CenpT siRNA Treated Cells
	Protein Pair	GFP Signal (Avg ± S.D.)	mCh Signal (Avg ± S.D.)	Sensitized Emission (Avg ± S.E.M.)	Proximity Ratio* (Avg ± S.E.M.)	n	Max Proximity Ratio** (Avg ± S.E.M.)	n**
Ndc80 Complex	N-Nuf2 N-Nuf2 Metaphase	12567 ± 4697	5391 ± 2067	591 ± 23.4	0.55 ± 0.02	761	0.70 ± 0.04	222		**These values are averaged for all data points with an mCh:GFP ratio between 1-2. This is only done for FRET pairs where the same protein is expressed with GFP and mCh
	N-Nuf2 N-Nuf2 CenpT siRNA	4955 ± 1427	1842 ± 563	246 ± 36.0	0.60 ± 0.09	186	0.63 ± 0.15	63
	Spc25-C Spc25-C Metaphase	11748 ± 4904	5759 ± 2170	365 ± 25.3	0.35 ± 0.02	722	0.44 ± 0.05	155
	Spc25-C Spc25-C CenpT siRNA	4599 ± 1529	1921 ± 677	92.6 ± 17.7	0.25 ± 0.05	437	0.35 ± 0.07	171

### Sheet: CenpC siRNA Treated Cells
	Protein Pair	GFP Signal (Avg ± S.D.)	mCh Signal (Avg ± S.D.)	Sensitized Emission (Avg ± S.E.M.)	Proximity Ratio* (Avg ± S.E.M.)	n	Max Proximity Ratio** (Avg ± S.E.M.)	n**
Ndc80 Complex	N-Nuf2 N-Nuf2 Metaphase	12567 ± 4697	5391 ± 2067	591 ± 23.4	0.55 ± 0.02	761	0.70 ± 0.04	222		**These values are averaged for all data points with an mCh:GFP ratio between 1-2. This is only done for FRET pairs where the same protein is expressed with GFP and mCh
	N-Nuf2 N-Nuf2 CenpC siRNA	5135 ± 1584	2205 ± 720	312 ± 43.1	0.73 ± 0.10	132	0.85 ± 0.16	49
	Spc25-C Spc25-C Metaphase	11748 ± 4904	5759 ± 2170	365 ± 25.3	0.35 ± 0.02	722	0.44 ± 0.05	155
	Spc25-C Spc25-C CenpC siRNA	5483 ± 1647	2085 ± 720	185 ± 17.0	0.42 ± 0.04	430	0.58 ± 0.07	141

### Sheet: Mis12C siRNA Treated Cells
	Protein Pair	GFP Signal (Avg ± S.D.)	mCh Signal (Avg ± S.D.)	Sensitized Emission (Avg ± S.E.M.)	Proximity Ratio* (Avg ± S.E.M.)	n	Max Proximity Ratio** (Avg ± S.E.M.)	n**
Ndc80 Complex	N-Nuf2 N-Nuf2 Metaphase	12567 ± 4697	5391 ± 2067	591 ± 23.4	0.55 ± 0.02	761	0.70 ± 0.04	222		**These values are averaged for all data points with an mCh:GFP ratio between 1-2. This is only done for FRET pairs where the same protein is expressed with GFP and mCh
	N-Nuf2 N-Nuf2 Mis12C siRNA	5406 ± 2202	2137 ± 910	380 ± 30.0	0.88 ± 0.08	290	1.20 ± 0.13	97
	Spc25-C Spc25-C Metaphase	11748 ± 4904	5759 ± 2170	365 ± 25.3	0.35 ± 0.02	722	0.44 ± 0.05	155
	Spc25-C Spc25-C Mis12C siRNA	5477 ± 2204	1940 ± 942	215 ± 24.7	0.51 ± 0.06	615	0.58 ± 0.12	223
